# FEATS: Feature selection based clustering of single-cell RNA-seq data

**DOI:** 10.1101/2020.07.13.200485

**Authors:** Edwin Vans, Ashwini Patil, Alok Sharma

## Abstract

Advances in next-generation sequencing (NGS) have made it possible to carry out transcriptomic studies at single-cell resolution and generate vast amounts of single-cell RNA-seq data rapidly. Thus, tools to analyze this data need to evolve as well to improve accuracy and efficiency. We present FEATS, a python software package that performs clustering on single-cell RNA-seq data. FEATS is capable of performing multiple tasks such as estimating the number of clusters, conducting outlier detection, and integrating data from various experiments. We develop a univariate feature selection based approach for clustering, which involves the selection of top informative features to improve clustering performance. This is motivated by the fact that cell types are often manually determined using the expression of only a few known marker genes. On a variety of single-cell RNA-seq datasets, FEATS gives superior performance compared to the current tools, in terms of adjusted rand index (ARI) and estimating the number of clusters. In addition to cluster estimation, FEATS also performs outlier detection and data integration while giving an excellent computational performance. Thus, FEATS is a comprehensive clustering tool capable of addressing the challenges during the clustering of single-cell RNA-seq data. The installation instructions and documentation of FEATS is available at https://edwinv87.github.io/feats/.
