## Supplementary Table 1 for "FEATS: Feature selection based clustering of single-cell RNA-seq data"

### Sheet: Sheet1
	Biase	Yan 1	Yan 2	Goolam	Deng 1	Deng 2	Pollen	Kolodziejczyk	Patel	Fan	Treutlein	Average
FEATS	0.948263	0.802876	0.742077	0.851797	0.874555	0.456193	0.975405	0.991984	0.875665	0.367663	0.930056	0.801503
SC3	0.9483	0.658431	0.654933	0.544094	0.657583	0.66589	0.958058	0.147366	0.989092	0.344178	0.657905	0.656894
SIMLR	1	0.627285	0.582176	0.485141	0.878313	0.44382	0.799618	0.475869	0.801301	0.250683	0.315196	0.6054
SINCERA	1	0.802876	0.640764	0.355149	0.428539	0.458217	0.836283	0.530406	0.838398	0.248837	0.330752	0.588202
SEURAT	0.948263	0.629721	0.515513	0.310198	0.562638	0.580463	0.841984	0.588511	0.902393	0.250328	0.1393	0.569937
pcaReduce	0.948263	0.802876	0.742077	0.583598	0.421574	0.431623	0.852165	0.302565	0.597006	0.0345353	0.392822	0.555373
TSCAN	0.9483	*	*	0.5225	0.572127	0.384833	0.945043	0.721408	0.552058	0.3648	0.4346	0.495061
* Results not obtained (Algorithm ran into an unknown error)
